# Perturb-Seqr: Signature Search Engine Integrating Connectivity Mapping Resources

**DOI:** 10.64898/2026.10.06.757137

**Authors:** Lily D. Taub, John Gardner, Ido Diamant, Daniel J.B. Clarke, Avi Ma’ayan

**Author notes:** Contributed equally (Lily D. Taub, John Gardner).

## Abstract

High-throughput transcriptomics can be used to develop Connectivity Mapping resources for identifying potential reversers and mimickers of disease signatures for drug and target discovery. Recently, several new Connectivity Mapping datasets have emerged, but no efforts were made so far to evaluate and integrate them. Motivated by this opportunity, we have developed Perturb-Seqr, a comprehensive Connectivity Mapping search engine that integrates nine small molecule transcriptomics Connectivity Maps and seven single gene perturbation followed by expression Connectivity Maps. Specifically, Perturb-Seqr contains processed data from LINCS (L1000), Tahoe-100M, Novartis Institute for Biomedical Research (DRUG-seq), the original CMap (cDNA microarrays), Ginkgo Bioworks (DRUG-seq), SciPlex (scRNA-seq), DeepCover MoA (PISA proteomics), Perturb Atlas (RNA-seq), Replogle et al. (Perturb-seq), CREEDS (cDNA microarrays), CM4AI (Perturb-seq), and RummaGEO (RNA-seq). To serve these Connectivity Maps in one unifying search engine, we converted the expression signatures from these resources into 450,271 gene sets of up- and down-regulated genes measuring the effects of 9,856 unique drug and 17,643 unique gene perturbations, targeting 917 cell lines and cell types. We demonstrate how Perturb-Seqr, and the gene sets it serves, can be used to identify targets for drugs and drugs for targets, uncover new pathways, and identify potential side effects for preclinical compounds. Overall, Perturb-Seqr is a comprehensive up-to-date Connectivity Mapping search engine and database, enabling the discovery of new drugs and targets. Perturb-Seqr is accessible from: https://perturbseqr.maayanlab.cloud/.
