## Supplementary material for "Perturb-Seqr: Signature Search Engine Integrating Connectivity Mapping Resources": Table S7

### Sheet: TableSX_gene_mimicker_communiti
Community ID	N Genes	Enrichr Enrichment Results
0	34	https://maayanlab.cloud/Enrichr/enrich?dataset=28052956f81b3d2291bd4534c082442c
1	75	https://maayanlab.cloud/Enrichr/enrich?dataset=6d05e6699f2a8a5bc6028dba10425953
2	158	https://maayanlab.cloud/Enrichr/enrich?dataset=969eba8126b26d5c127b2983e798a7d2
3	84	https://maayanlab.cloud/Enrichr/enrich?dataset=1827d26b23937e7fbff0cd23b1602857
4	3	https://maayanlab.cloud/Enrichr/enrich?dataset=2d64dda73c24bcca08533e550498fc08
5	18	https://maayanlab.cloud/Enrichr/enrich?dataset=76838b1f1e63a393191badc8d06bb4a7
6	48	https://maayanlab.cloud/Enrichr/enrich?dataset=7c73b9247ffd09068cc6e39e6d223310
7	63	https://maayanlab.cloud/Enrichr/enrich?dataset=33abac4314eb154198dc80dfc33df2a8
8	32	https://maayanlab.cloud/Enrichr/enrich?dataset=7986ab4e060920a88980f7459b942a60
