## Supplementary material for "Perturb-Seqr: Signature Search Engine Integrating Connectivity Mapping Resources": Table S9

### Sheet: motrpac_muscle_perturbseqr_gene
term	library_name	perturbation	cell_line	adjPvalueMimic	mimickerOverlap	oddsRatioMimic	exercise_mimicker
lrrk2::::::::::::::mouse::GSE186483::6::4	RummaGEO Gene	lrrk2		1.70093e-18	162	2.60392	resistance_3.5_4_hr
lrrk2::::::::::::::mouse::GSE186483::1::4	RummaGEO Gene	lrrk2		2.41152e-17	170	2.44305	resistance_3.5_4_hr
nusap1::::::::::::::human::GSE217873::1::2	RummaGEO Gene	nusap1		3.1989e-12	155	2.20413	resistance_3.5_4_hr
cyb5r3::::::::::::::human::GSE229344::2::0	RummaGEO Gene	cyb5r3		6.59568e-09	253	1.68329	resistance_3.5_4_hr
foxn3::::::::::::::human::GSE218171::1::0	RummaGEO Gene	foxn3		1.86723e-08	86	2.49825	resistance_3.5_4_hr
TNKS::::::::::::::homo sapiens::GSE55624.307	CREEDS Gene	TNKS		3.50964e-08	82	2.56149	resistance_3.5_4_hr
cpeb4::::::::::::::mouse::GSE160246::0::5	RummaGEO Gene	cpeb4		6.06654e-08	116	2.11799	resistance_3.5_4_hr
Prkcz::::::::::KO::::mus musculus::GSE29145.1242	CREEDS Gene	Prkcz		8.0695e-08	77	2.53162	resistance_3.5_4_hr
TFEB::::::::::OE::::homo sapiens::GSE16267.2976	CREEDS Gene	TFEB		8.0695e-08	78	2.53674	resistance_3.5_4_hr
caprin1::::::::::::::mouse::GSE179002::2::7	RummaGEO Gene	caprin1		6.75101e-07	245	1.60255	resistance_3.5_4_hr
caprin1::::::::::::::mouse::GSE179002::3::7	RummaGEO Gene	caprin1		1.20565e-06	192	1.69356	resistance_3.5_4_hr
cpeb4::::::::::::::mouse::GSE160246::0::7	RummaGEO Gene	cpeb4		1.10671e-05	178	1.66996	resistance_3.5_4_hr
Trp53inp2::::::::::OE::::mus musculus::GSE54917.572	CREEDS Gene	Trp53inp2		2.05606e-05	73	2.23391	resistance_3.5_4_hr
circAKT3::glioblastoma cell U251::::::::OE::::SRP216548::6475	Perturb Atlas Human	circAKT3	glioblastoma cell U251	2.07267e-05	42	3.38479	resistance_3.5_4_hr
npas4::::::::::::::mouse::GSE148252::8::4	RummaGEO Gene	npas4		2.55554e-05	32	3.55832	resistance_3.5_4_hr
atf3::::::::::::::mouse::GSE193999,GSE194000::3::2	RummaGEO Gene	atf3		4.21503e-05	239	1.52149	resistance_3.5_4_hr
synectin::::human liver stellate cells::::::KD::::SRP096767::9003	Perturb Atlas Human	synectin		0.000357185	39	3.06444	resistance_3.5_4_hr
POLR3D::RPE1::::day7::::KD::CRISPRi::P1P2::essential::6558	Replogle et al.	POLR3D	RPE1	0.00036214	116	1.91711	resistance_3.5_4_hr
VCP::RPE1::::day7::::KD::CRISPRi::P1P2::essential::9712	Replogle et al.	VCP	RPE1	0.00059775	31	3.58631	resistance_3.5_4_hr
n4bp1::::::::::::::mouse::GSE148066,GSE157787::3::10	RummaGEO Gene	n4bp1		0.000960975	203	1.50077	resistance_3.5_4_hr
palm::::::::::::::human::GSE158834::12::9	RummaGEO Gene	palm		0.000976537	247	1.44308	resistance_3.5_4_hr
angptl4::::::::::::::human::GSE211128::7::6	RummaGEO Gene	angptl4		0.00181341	138	1.60835	resistance_3.5_4_hr
kdsr::::::::::::::human::GSE182179::0::4	RummaGEO Gene	kdsr		0.00202287	119	1.66087	resistance_3.5_4_hr
nr1h4::::::::::::::human::GSE102870::7::0	RummaGEO Gene	nr1h4		0.00209001	171	1.52518	resistance_3.5_4_hr
Fos::::dentate gyrus::::::KD::::SRP075838::4319	Perturb Atlas Mouse	Fos		0.00211397	38	2.94163	resistance_3.5_4_hr
GAS1::gastric cancer cell BGC-823::::::::KD::::SRP050422::6276	Perturb Atlas Human	GAS1	gastric cancer cell BGC-823	0.00220238	37	2.85378	resistance_3.5_4_hr
cd28::::::::::::::mouse::GSE150634::1::0	RummaGEO Gene	cd28		0.00322831	76	1.85436	resistance_3.5_4_hr
SNRNP200::HeLa::::::::KD::::SRP364705::7696	Perturb Atlas Human	SNRNP200	HeLa	0.00357268	36	2.75972	resistance_3.5_4_hr
SEHBP::HEK293T::::::::OE::::SRP300266::7550	Perturb Atlas Human	SEHBP	HEK293T	0.00357268	36	2.77665	resistance_3.5_4_hr
Foxo1::::::::::KD::::mus musculus::GSE6623.504	CREEDS Gene	Foxo1		0.00415108	59	2.04261	resistance_3.5_4_hr
hoxa9::::::::::::::mouse::GSE87404,GSE87812::2::0	RummaGEO Gene	hoxa9		0.00415437	120	1.62145	resistance_3.5_4_hr
hoxa9::::::::::::::mouse::GSE87404,GSE87812::2::3	RummaGEO Gene	hoxa9		0.00452914	89	1.74477	resistance_3.5_4_hr
bmal1::::::::::::::mouse::GSE148510::1::2	RummaGEO Gene	bmal1		0.00509773	135	1.56666	resistance_3.5_4_hr
SCAF1::RPE1::::day7::::KD::CRISPRi::P1P2::essential::7675	Replogle et al.	SCAF1	RPE1	0.00545343	28	3.23925	resistance_3.5_4_hr
PSMD8::RPE1::::day7::::KD::CRISPRi::P1P2::essential::6876	Replogle et al.	PSMD8	RPE1	0.00545343	41	2.59003	resistance_3.5_4_hr
ddx5::::::::::::::human::GSE199092::1::0	RummaGEO Gene	ddx5		0.00574681	171	1.48705	resistance_3.5_4_hr
otud1::::::::::::::human::GSE217570::1::0	RummaGEO Gene	otud1		0.0074935	46	2.12259	resistance_3.5_4_hr
gps2::::::::::::::mouse::GSE130383::1::0	RummaGEO Gene	gps2		0.00803376	240	1.3908	resistance_3.5_4_hr
n4bp1::::::::::::::mouse::GSE148066,GSE157787::3::1	RummaGEO Gene	n4bp1		0.0102704	32	2.43885	resistance_3.5_4_hr
PSMD14::RPE1::::day7::::KD::CRISPRi::P1P2::essential::6868	Replogle et al.	PSMD14	RPE1	0.0105192	112	1.72345	resistance_3.5_4_hr
Scr::pituitary gonadotrope-derived cells,immortalized gonadotrope cells::::::::KD::::SRP017110::14833	Perturb Atlas Mouse	Scr	pituitary gonadotrope-derived cells,immortalized gonadotrope cells	0.0122958	35	2.67595	resistance_3.5_4_hr
Scr::pituitary gonadotrope-derived cells,immortalized gonadotrope cells::::::::KD::::SRP017110::14835	Perturb Atlas Mouse	Scr	pituitary gonadotrope-derived cells,immortalized gonadotrope cells	0.0122958	35	2.67595	resistance_3.5_4_hr
irf7::::::::::::::mouse::GSE254517::2::0	RummaGEO Gene	irf7		0.0137708	221	1.39382	resistance_3.5_4_hr
HCFC1::RPE1::::day7::::KD::CRISPRi::P1P2::essential::3658	Replogle et al.	HCFC1	RPE1	0.0139962	51	2.19599	resistance_3.5_4_hr
arg2::::::::::::::mouse::GSE131425::2::0	RummaGEO Gene	arg2		0.0172697	138	1.50371	resistance_3.5_4_hr
clk3::::::::::::::mouse::GSE114272::0::1	RummaGEO Gene	clk3		0.0172697	37	2.20151	resistance_3.5_4_hr
chd2::::::::::::::mouse::GSE124375::13::0	RummaGEO Gene	chd2		0.0229005	238	1.36291	resistance_3.5_4_hr
STAT6::K562::::day8::::KD::CRISPRi::P1P2::genomewide::8500	Replogle et al.	STAT6	K562	0.0256541	64	1.95711	resistance_3.5_4_hr
Fos::::dentate gyrus::::::KD::::SRP075838::4318	Perturb Atlas Mouse	Fos		0.0261015	34	2.56779	resistance_3.5_4_hr
PSMC5::RPE1::::day7::::KD::CRISPRi::P1P2::essential::6862	Replogle et al.	PSMC5	RPE1	0.0276972	87	1.76987	resistance_3.5_4_hr
ubr5::::::::::::::human::GSE236003::2::3	RummaGEO Gene	ubr5		0.0341519	180	1.40987	resistance_3.5_4_hr
nr0b1::::::::::::::human::GSE226285::2::0	RummaGEO Gene	nr0b1		0.0395698	64	1.74343	resistance_3.5_4_hr
csf2::::::::::::::mouse::GSE199606::1::0	RummaGEO Gene	csf2		0.0402704	69	1.70503	resistance_3.5_4_hr
TP53::::aortic smooth muscle cell::::::OE::::SRP090170::1047	Perturb Atlas Human	TP53		0.0434678	33	2.49926	resistance_3.5_4_hr
pim1::::::::::::::mouse::GSE195582::3::1	RummaGEO Gene	pim1		0.04428	181	1.39753	resistance_3.5_4_hr
Scr::pituitary gonadotrope-derived cells,immortalized gonadotrope cells::::::::KD::::SRP017110::14834	Perturb Atlas Mouse	Scr	pituitary gonadotrope-derived cells,immortalized gonadotrope cells	0.0469793	28	2.68839	resistance_3.5_4_hr
Acadl|Acadvl::::heart::::::KO|KO::::SRP323582::7000	Perturb Atlas Mouse	Acadl|Acadvl		0.0469793	33	2.46224	resistance_3.5_4_hr
TFEB::::::::::OE::::homo sapiens::GSE16267.2976	CREEDS Gene	TFEB		1.37264e-21	99	3.86807	endurance_3.5_4_hr
angptl4::::::::::::::human::GSE211128::7::6	RummaGEO Gene	angptl4		0.00208242	128	1.70157	endurance_3.5_4_hr
Trp53inp2::::::::::OE::::mus musculus::GSE54917.572	CREEDS Gene	Trp53inp2		0.0393985	57	1.93716	endurance_3.5_4_hr

### Sheet: motrpac_muscle_perturbseqr_drug
term	library_name	perturbation	cell_line	time_pt	dose	adjPvalueMimic	mimickerOverlap	oddsRatioMimic	exercise_mimicker
carnosol::::::::::human::GSE186471::1::0	RummaGEO Chem	carnosol				4e-18	191	2.35494	resistance_3.5_4_hr
rosiglitazone::::::::::mouse::GSE214596,GSE214598::1::4	RummaGEO Chem	rosiglitazone				8.36e-18	235	2.10793	resistance_3.5_4_hr
chaetocin::::::::::human::GSE224311::3::0	RummaGEO Chem	chaetocin				5.22e-15	209	2.07205	resistance_3.5_4_hr
sulforaphane::::::::::human::GSE48812::0::1	RummaGEO Chem	sulforaphane				1.66e-13	328	1.70441	resistance_3.5_4_hr
cinobufagin::::::::::human::GSE142588::2::0	RummaGEO Chem	cinobufagin				2.06e-13	300	1.74774	resistance_3.5_4_hr
nmda::::::::::mouse::GSE175920::4::3	RummaGEO Chem	nmda				4.88e-12	54	4.16122	resistance_3.5_4_hr
palmitic acid::::::::::human::GSE205913::1::0	RummaGEO Chem	palmitic acid				1.3e-11	138	2.23611	resistance_3.5_4_hr
Hydrocortisone::::human dermal fibroblast::24h::3uM	Ginkgo Bioworks	Hydrocortisone		24h	3uM	1.29e-10	526	1.45951	resistance_3.5_4_hr
acetaminophen::::::::::mouse::GSE169155::3::0	RummaGEO Chem	acetaminophen				1.45e-09	156	1.97549	resistance_3.5_4_hr
bortezomib::::::::::human::GSE123638,GSE123639::3::1	RummaGEO Chem	bortezomib				2.43e-08	305	1.55627	resistance_3.5_4_hr
napabucasin::::::::::human::GSE135352::0::3	RummaGEO Chem	napabucasin				6.15e-07	105	2.05196	resistance_3.5_4_hr
Nvp-tnks656 (tankyrase inhibitor)::::::::::homo sapiens::GSE55624.3247	CREEDS Chem	Nvp-tnks656 (tankyrase inhibitor)				1.11e-06	82	2.32624	resistance_3.5_4_hr
verteporfin::::::::::human::GSE151090::0::3	RummaGEO Chem	verteporfin				1.15e-06	90	2.14899	resistance_3.5_4_hr
Ouabain::::human dermal fibroblast::24h::0.095uM	Ginkgo Bioworks	Ouabain		24h	0.095uM	1.76e-06	576	1.34701	resistance_3.5_4_hr
histamine::::::::::human::GSE71972::9::10	RummaGEO Chem	histamine				3.93e-06	16	8.03704	resistance_3.5_4_hr
glucagon::::::::::human::GSE197850::4::0	RummaGEO Chem	glucagon				5.91e-06	213	1.58465	resistance_3.5_4_hr
ricin::::::::::mouse::GSE199606::1::4	RummaGEO Chem	ricin				5.91e-06	291	1.47871	resistance_3.5_4_hr
hemin::::::::::human::GSE131649::6::7	RummaGEO Chem	hemin				1.04e-05	180	1.63623	resistance_3.5_4_hr
Mitoxantrone::::human dermal fibroblast::24h::0.9uM	Ginkgo Bioworks	Mitoxantrone		24h	0.9uM	2.7e-05	423	1.39283	resistance_3.5_4_hr
mebendazole::::::::::human::GSE96544::1::0	RummaGEO Chem	mebendazole				3.84e-05	147	1.67819	resistance_3.5_4_hr
carboplatin::::::::::mouse::GSE179974::3::0	RummaGEO Chem	carboplatin				3.84e-05	282	1.45037	resistance_3.5_4_hr
Phosgene::::::::::mus musculus::GSE2565.3611	CREEDS Chem	Phosgene				5.29e-05	73	2.17018	resistance_3.5_4_hr
progesterone::::::::::human::GSE211151::1::4	RummaGEO Chem	progesterone				0.000290219	287	1.40572	resistance_3.5_4_hr
disulfiram::::::::::human::GSE209533::0::1	RummaGEO Chem	disulfiram				0.000294455	67	2.02832	resistance_3.5_4_hr
dexamethasone::::::::::mouse::GSE169571::3::4	RummaGEO Chem	dexamethasone				0.000455361	223	1.45897	resistance_3.5_4_hr
everolimus::::::::::human::GSE99875::2::0	RummaGEO Chem	everolimus				0.000552118	252	1.42169	resistance_3.5_4_hr
sulconazole::::::::::human::GSE149366::1::0	RummaGEO Chem	sulconazole				0.000783981	160	1.54119	resistance_3.5_4_hr
panobinostat::::::::::human::GSE142210::3::5	RummaGEO Chem	panobinostat				0.00122273	184	1.48453	resistance_3.5_4_hr
Sevoflurane::::::::::homo sapiens::GSE4386.2816	CREEDS Chem	Sevoflurane				0.00132861	72	1.95322	resistance_3.5_4_hr
Caerulein::::::::::mus musculus::GSE3644.3585	CREEDS Chem	Caerulein				0.00135459	67	1.98317	resistance_3.5_4_hr
aldosterone::::::::::human::GSE236437::0::3	RummaGEO Chem	aldosterone				0.00181235	267	1.38161	resistance_3.5_4_hr
apigenin::::::::::mouse::GSE155852::0::2	RummaGEO Chem	apigenin				0.00200988	307	1.35009	resistance_3.5_4_hr
saha::::::::::human::GSE77108::6::2	RummaGEO Chem	saha				0.00242247	201	1.44008	resistance_3.5_4_hr
Torcetrapib::::::::::homo sapiens::GSE15918.3172	CREEDS Chem	Torcetrapib				0.00342253	69	1.88684	resistance_3.5_4_hr
clofazimine::::::::::human::GSE222758::0::2	RummaGEO Chem	clofazimine				0.00351029	133	1.54436	resistance_3.5_4_hr
furan::::::::::mouse::GSE62843,GSE64370::0::1	RummaGEO Chem	furan				0.00473066	85	1.70031	resistance_3.5_4_hr
oxyquinoline::::::::::human::GSE158632::3::1	RummaGEO Chem	oxyquinoline				0.00547326	257	1.36155	resistance_3.5_4_hr
rutaecarpine::::::::::human::GSE210476::9::4	RummaGEO Chem	rutaecarpine				0.00548584	63	1.8375	resistance_3.5_4_hr
Ouabain::::human skeletal muscle myoblasts::24h::0.0285uM	Ginkgo Bioworks	Ouabain		24h	0.0285uM	0.00953632	166	1.54324	resistance_3.5_4_hr
Insulin::::::::::homo sapiens::GSE22309.3370	CREEDS Chem	Insulin				0.00983988	67	1.81038	resistance_3.5_4_hr
glutathione::::::::::human::GSE226285::2::0	RummaGEO Chem	glutathione				0.0161692	64	1.74297	resistance_3.5_4_hr
genistein::::::::::human::GSE159893::2::1	RummaGEO Chem	genistein				0.0182413	181	1.39716	resistance_3.5_4_hr
ivermectin::::::::::human::GSE169356::0::4	RummaGEO Chem	ivermectin				0.0185637	224	1.35323	resistance_3.5_4_hr
sildenafil::::::::::mouse::GSE154081::3::2	RummaGEO Chem	sildenafil				0.0215116	11	4.1441	resistance_3.5_4_hr
I-606061::MCF7::::24H::10uM::CPC020::E19::BRD-K77877933	LINCS L1000 CP	I-606061	MCF7	24H	10uM	0.0234823	78	2.10442	resistance_3.5_4_hr
EMF-bca1-16::HT29::::6H::10uM::CPC019::L09::BRD-K50234570	LINCS L1000 CP	EMF-bca1-16	HT29	6H	10uM	0.0291881	76	2.05046	resistance_3.5_4_hr
BNTX::MCF7::::24H::10uM::CPC005::N24::BRD-A55484088	LINCS L1000 CP	BNTX	MCF7	24H	10uM	0.0291881	76	2.04557	resistance_3.5_4_hr
pioglitazone::::::::::mouse::GSE158431::5::1	RummaGEO Chem	pioglitazone				0.0317991	167	1.39381	resistance_3.5_4_hr
amiodarone::::::::::human::GSE146612::2::0	RummaGEO Chem	amiodarone				0.0317991	241	1.32438	resistance_3.5_4_hr
oxytocin::::::::::human::GSE249404::0::1	RummaGEO Chem	oxytocin				0.0323993	157	1.40549	resistance_3.5_4_hr
cisplatin::::::::::human::GSE173201::2::1	RummaGEO Chem	cisplatin				0.0436016	58	1.69897	resistance_3.5_4_hr
lapatinib::::::::::human::GSE160001,GSE160670::3::2	RummaGEO Chem	lapatinib				0.045851	180	1.36459	resistance_3.5_4_hr
histamine::::::::::human::GSE71972::9::10	RummaGEO Chem	histamine				5.15e-11	21	14.8933	endurance_3.5_4_hr
dexamethasone::::::::::mouse::GSE169571::3::4	RummaGEO Chem	dexamethasone				6.12e-08	223	1.67841	endurance_3.5_4_hr
amiodarone::::::::::human::GSE146612::2::0	RummaGEO Chem	amiodarone				1.54e-06	247	1.56532	endurance_3.5_4_hr
palmitic acid::::::::::human::GSE205913::1::0	RummaGEO Chem	palmitic acid				1.63e-05	107	1.92335	endurance_3.5_4_hr
trifluoperazine::::::::::human::GSE192860::0::1	RummaGEO Chem	trifluoperazine				4.89e-05	152	1.67959	endurance_3.5_4_hr
rosiglitazone::::::::::mouse::GSE214596,GSE214598::1::4	RummaGEO Chem	rosiglitazone				0.00029816	162	1.5947	endurance_3.5_4_hr
nmda::::::::::mouse::GSE175920::0::3	RummaGEO Chem	nmda				0.0034207	34	2.60041	endurance_3.5_4_hr
chaetocin::::::::::human::GSE224311::3::0	RummaGEO Chem	chaetocin				0.012651	140	1.52007	endurance_3.5_4_hr
sulconazole::::::::::human::GSE149366::1::0	RummaGEO Chem	sulconazole				0.0128684	139	1.51767	endurance_3.5_4_hr
everolimus::::::::::human::GSE99875::2::0	RummaGEO Chem	everolimus				0.0275197	215	1.37425	endurance_3.5_4_hr
doxycycline::::::::::mouse::GSE131887::1::4	RummaGEO Chem	doxycycline				0.0437109	156	1.43344	endurance_3.5_4_hr
Tofacitinib::RPMI-7951::Skin::24h::5.0uM	Tahoe-100M	Tofacitinib	RPMI-7951	24h	5.0uM	0.0491043	33	2.99676	endurance_3.5_4_hr
